# Estradiol (E2) concentration shapes the chromatin binding landscape of the estrogen receptor

**DOI:** 10.1101/2022.09.23.509212

**Authors:** Amy L. Han, Kiran Vinod-Paul, Satyanarayan Rao, Heather M. Brechbuhl, Carol A. Sartorius, Srinivas Ramachandran, Peter Kabos

## Abstract

How transcription factors (TF) selectively occupy a minute subset of their binding sites from a sizeable pool of putative sites in large mammalian genomes remains an important unanswered question. In part, nucleosomes help by creating formidable barriers to TF binding. TF concentration itself plays a crucial role in the competition between TFs and nucleosomes. In the case of nuclear receptors, the ligand adds another layer of complexity. Estrogen receptor alpha (ER) is a classic example where its main ligand estradiol (E2) can modulate ER binding on chromatin. Here we show a complete rewiring of ER binding as a function of E2 concentration. As E2 concentration increases by two orders of magnitude, ER levels decrease, and ER binding localizes to promoter-distal sites with strong ER motifs. At low E2 levels, abundant levels of ER are present in the nucleus, and ER binding occurs mostly at sites without an identifiable ER binding motif, potentially in cooperation with other TFs like STAT1. We propose that E2’s effect on ER activity plays a major role in defining genome-wide ER binding profiles. Thus, variations in E2 concentrations in ER-positive breast tumors could be a significant factor driving heterogeneity in tumor phenotype, treatment response, and potentially drug resistance.
