## Supplemental Table 1 for "Estradiol (E2) concentration shapes the chromatin binding landscape of the estrogen receptor"

### Sheet: Sheet1
Cluster	Total E2 Peaks	ESR1 motif	ESR1 motif (proximal)	ESR1 motif (distal)	without ESR1 motif	without ESR1 motif (proximal)	without ESR1 motif (distal)
1	4565	341	46	295	4224	485	3739
2	3568	493	52	441	3075	377	2698
3	4651	982	109	873	3669	441	3228
4	2648	955	96	859	1693	169	1524
5	953	491	42	449	462	32	430
